# Environmental factors contribute to cancer therapy toxicity

**DOI:** 10.1101/2025.11.11.687867

**Authors:** Lindsey C. Mehl, Maria Sacconi Nuñez, Javier Marco Sanz, Anna Geraghty, Louisa Dal Cengio, Annika Kaval, Yishu Chen, Erin M. Gibson

**Affiliations:** Department of Psychiatry and Behavioral Sciences, Stanford University School of Medicine, Palo Alto, CA 94305, USA; Cancer Biology Graduate Program, Stanford University School of Medicine, Palo Alto, CA 94305, USA; Department of Pediatrics, Clinica Universidad de Navarra, Navarra, Spain; Howard Hughes Medical Institute, Stanford University, Stanford, CA 94305, USA; Department of Neurology and Neurological Sciences, Stanford University, Palo Alto, CA 94305, USA

## Abstract

Cancer therapy-related cognitive impairment (CRCI) affects numerous cancer patients, however there is substantial variability in its severity. Here, we investigated how environmental factors such as housing facility and time of treatment, known as chronotherapy, impact chemotoxicity in a pediatric murine model of methotrexate (MTX)-induced CRCI. We find that MTX consistently impacts body mass in a time-of-day specific manner across different housing facilities. Intriguingly, investigation of the gut microbiome acutely after MTX chronotherapy revealed substantial differences in microbial composition between animals housed in different facilities as well as decreased microbial diversity at different times of day. Furthermore, these differences in the gut microbiome after MTX chronotherapy coincide with differences in circulating inflammatory cytokine profiles between facilities and times of day. Chronically, housing facility continued to impact serum cytokine levels after MTX treatment, whereas the effect of time wanes. Nonetheless, we found that time drastically alters chronic white matter microglial gene expression in the central nervous system (CNS) after MTX treatment. Together, these findings demonstrate that both housing facility and time dictate response to MTX chronotherapy in the periphery and CNS. Collectively, this work elucidates putative factors that can regulate MTX-induced chemotoxicity.
