## Supplemental Table 1 for "Environmental factors contribute to cancer therapy toxicity"

Genus	Facility Effect Size	Q value
Sangeribacter	-6.455896161	8.42E-25
Duncaniella	-0.462693444	0.816514409
Parabacteroides	0.067917462	0.8541883
Acetatifactor	0.232466066	0.570542874
Bacteroides	3.292704067	0.000228201
Eubacterium	0.28260172	0.239210309
Lactobacillus	1.766948675	0.00223925
Oscillibacter	0.041396061	0.8541883
Bifidobacterium	-4.135970261	1.66E-07
Ligilactobacillus	0.56489609	0.73161741
Alistipes	3.792396159	4.36E-07
Kineothrix	-0.065562126	0.8541883
Sporofaciens	0.106001606	0.794037073
Blautia	2.901320213	0.054163021
Paramuribaculum	1.282221429	0.000120074
Hungatella	0.0941638	0.816514409
Kingevirus	2.071543861	0.011654433
Mucispirillum	0.125130048	0.8541883
Lawsonibacter	0.047925656	0.8541883
Akkermansia	Removed by MaAsLin2 because present in less than 10% of samples	Removed by MaAsLin2 because present in less than 10% of samples
