## Supplemental Table 2 for "Environmental factors contribute to cancer therapy toxicity"

Genus	Time Effect Size	Q value
Sangeribacter	-0.218997217	0.394072816
Duncaniella	0.549757986	0.794037073
Parabacteroides	-0.672561631	0.066683822
Acetatifactor	1.302435165	0.000136926
Bacteroides	-1.95249786	0.014180154
Eubacterium	0.678576707	0.001587623
Lactobacillus	-1.474690776	0.006548878
Oscillibacter	1.030356567	0.000136926
Bifidobacterium	-0.77291002	0.239210309
Ligilactobacillus	0.840906649	0.502835883
Alistipes	-1.570762244	0.007932592
Kineothrix	1.136927138	0.001587623
Sporofaciens	1.067739734	0.000136926
Blautia	1.715180587	0.253850641
Paramuribaculum	0.245365943	0.446503493
Hungatella	1.11028064	0.000136926
Kingevirus	-3.043571061	0.000209019
Mucispirillum	1.67231755	0.000494013
Lawsonibacter	1.134954381	0.000169309
Akkermansia	Removed by MaAsLin2 because present in less than 10% of samples	Removed by MaAsLin2 because present in less than 10% of samples
