## Supplemental Table 3 for "Environmental factors contribute to cancer therapy toxicity"

Genus	Facility Effect Size	Q Value
Bacteroides	3.520939134	1.95278E-06
Sangeribacter	-7.122761802	5.63251E-17
Duncaniella	-2.954343495	0.087573668
Acetatifactor	-0.000423619	0.999009261
Lactobacillus	2.446048047	0.000265008
Ligilactobacillus	1.395249777	0.077166854
Eubacterium	0.470074384	0.172501617
Parabacteroides	0.4410621	0.242672745
Bifidobacterium	-8.06160682	1.67171E-09
Kineothrix	0.120681828	0.832127874
Oscillibacter	0.014132673	0.987842274
Alistipes	3.870770029	2.23601E-05
Paramuribaculum	2.441622192	3.15073E-12
Sporofaciens	0.248906196	0.529172591
Senimuribacter	0.909850342	0.129999778
Blautia	-1.844982123	0.230783595
Hungatella	0.107555125	0.817102314
Akkermansia	-1.917965047	0.242672745
Lawsonibacter	-0.112189563	0.824444568
Dorea	0.398214289	0.230661386
