## Supplemental Table 4 for "Environmental factors contribute to cancer therapy toxicity"

Genus	Time Effect Size	Q Value
Bacteroides	-2.385629369	0.000265008
Sangeribacter	-0.544249852	0.230661386
Duncaniella	-0.965009561	0.617297838
Acetatifactor	1.620904939	0.000151905
Lactobacillus	-0.076951134	0.932572768
Ligilactobacillus	-0.695935891	0.382265996
Eubacterium	0.941069413	0.004421343
Parabacteroides	-1.341922252	0.000398483
Bifidobacterium	-0.537805162	0.636210287
Kineothrix	1.608815353	0.001113066
Oscillibacter	1.779263766	1.43526E-05
Alistipes	-1.915598706	0.019094075
Paramuribaculum	0.062640265	0.829537996
Sporofaciens	1.521974194	6.84949E-05
Senimuribacter	0.920578082	0.126592344
Blautia	2.741508147	0.077166854
Hungatella	1.387893355	6.84949E-05
Akkermansia	-1.468204769	0.382265996
Lawsonibacter	1.618900717	6.84949E-05
Dorea	1.16596178	0.000351656
