## Supplemental Table 5 for "Environmental factors contribute to cancer therapy toxicity"

### Sheet: MTX_Acute
MTX P37
Type 3 Tests of Fixed Effects
Effect	Num DF	Den DF	F Value	Pr > F
Facility	1	42	11.95	0.0013
Time	1	42	1.66	0.2049
Time*Facility	1	42	1.33	0.2554
SP	47	1974	786.36	<.0001
Facility*SP	47	1974	2.7	<.0001
Time*SP	47	1974	2.42	<.0001
Time*Facility*SP	47	1974	0.99	0.4991

### Sheet: MTX_Chronic
MTX P65
Type 3 Tests of Fixed Effects
Effect	Num DF	Den DF	F Value	Pr > F
Time	1	33	3.63	0.0656
Facility	1	33	3.15	0.0851
SP	47	1551	581.03	<.0001
Time*SP	47	1551	1.25	0.1194
Facility*SP	47	1551	2.16	<.0001
Time*Facility	1	33	1.75	0.1951
Time*Facility*SP	47	1551	2.47	<.0001

### Sheet: PBS_Acute
PBS P37
Type 3 Tests of Fixed Effects
Effect	Num DF	Den DF	F Value	Pr > F
Facility	1	47	20.54	<.0001
Time	1	47	0.17	0.6822
SP	47	2209	1263.65	<.0001
Time*Facility	1	47	0.06	0.8063
Time*SP	47	2209	3.23	<.0001
Facility*SP	47	2209	6.23	<.0001
Time*Facility*SP	47	2209	2.97	<.0001

### Sheet: PBS_Chronic
PBS P65
Type 3 Tests of Fixed Effects
Effect	Num DF	Den DF	F Value	Pr > F
Facility	1	33	1.35	0.2543
Time	1	33	0.59	0.4487
SP	47	1551	628.78	<.0001
Time*Facility	1	33	5.88	0.021
Facility*SP	47	1551	1.99	<.0001
Time*SP	47	1551	1.65	0.0039
Time*Facility*SP	47	1551	0.87	0.7252
