## Supplemental Table 6 for "Environmental factors contribute to cancer therapy toxicity"

							Facility1-Facility2	Facility1-Facility2
							_LSM_Difference	_SE
SP	NumDF	DenDF	FValue	ProbF	True P Value	FDR Adj Pvalue	Facility1-Facility2_LSM_Difference	Facility1-Facility2_SE
LEPTIN	1	707.0986885	84.67566345	3.89635E-19	3.89756E-19	1.87083E-17	0.8506	0.09243
CCL4	1	707.0986885	15.46984822	9.20933E-05	9.20945E-05	0.002210269	0.3636	0.09243
IL2	1	707.0986885	12.59380952	0.00041262	0.000412623	0.006601975	0.328	0.09243
IL6	1	707.0986885	11.65053985	0.000678425	0.00067843	0.008141158	0.3155	0.09243
CCL5	1	707.0986885	9.58048445	0.002044172	0.002044183	0.01962416	0.2861	0.09243
CXCL10	1	707.0986885	8.547172561	0.003571179	0.003571195	0.02856956	0.2702	0.09243
CCL2	1	707.0986885	4.933127472	0.026662622	0.026662666	0.115065267	0.2053	0.09243
IFNG	1	707.0986885	5.409398462	0.020310526	0.020310565	0.115065267	0.215	0.09243
IL10	1	707.0986885	4.801153493	0.028766271	0.028766317	0.115065267	0.2025	0.09243
IL17A	1	707.0986885	4.863523429	0.027751329	0.027751373	0.115065267	0.2038	0.09243
IL5	1	707.0986885	4.869850478	0.027650477	0.027650521	0.115065267	0.204	0.09243
SRANKL	1	707.0986885	5.457071215	0.019767841	0.01976788	0.115065267	0.2159	0.09243
IL3	1	707.0986885	4.282163133	0.038877033	0.038877084	0.143546155	0.1913	0.09243
IL15_IL15R	1	707.0986885	3.955243472	0.047110554	0.047110607	0.161522083	0.1838	0.09243
VEGF	1	707.0986885	3.438674469	0.064102928	0.064102986	0.205129555	0.1714	0.09243
IFNA	1	707.0986885	2.783480904	0.095683672	0.095683734	0.287051202	0.1542	0.09243
IL19	1	707.0986885	2.621810484	0.105850013	0.105850076	0.29652876	0.1497	0.09243
IL4	1	707.0986885	2.543466646	0.111198223	0.111198285	0.29652876	0.1474	0.09243
CCL3	1	707.0986885	1.954283362	0.162564384	0.162564445	0.321771219	0.1292	0.09243
IL12P70	1	707.0986885	2.026787195	0.154988108	0.15498817	0.321771219	0.1316	0.09243
IL13	1	707.0986885	2.172536245	0.140939396	0.140939458	0.321771219	0.1362	0.09243
IL22	1	707.0986885	2.203095718	0.138179504	0.138179566	0.321771219	0.1372	0.09243
IL28	1	707.0986885	1.908295038	0.167589116	0.167589176	0.321771219	0.1277	0.09243
MIP2	1	707.0986885	1.984559058	0.159350509	0.15935057	0.321771219	0.1302	0.09243
TNFA	1	707.0986885	1.925073652	0.165735526	0.165735587	0.321771219	0.1282	0.09243
IL2RA	1	707.0986885	1.749884591	0.18631888	0.18631894	0.343973428	0.1223	0.09243
GMCSF	1	707.0986885	1.229618701	0.267858208	0.26785826	0.405345524	0.1025	0.09243
IL1B	1	707.0986885	1.438532705	0.230778673	0.230778729	0.405345524	0.1109	0.09243
IL31	1	707.0986885	1.342886318	0.246916804	0.246916859	0.405345524	0.1071	0.09243
IL33	1	707.0986885	1.181741774	0.277372108	0.277372159	0.405345524	0.1005	0.09243
IL7RA	1	707.0986885	1.227162008	0.268336345	0.268336397	0.405345524	0.1024	0.09243
MCSF	1	707.0986885	1.270622596	0.260032278	0.260032332	0.405345524	0.1042	0.09243
ST2_IL33R	1	707.0986885	1.175346063	0.278674996	0.278675048	0.405345524	0.1002	0.09243
IL18	1	707.0986885	1.133015158	0.28749646	0.28749651	0.405877426	0.09839	0.09243
BAFF	1	707.0986885	1.034645554	0.309417956	0.309418005	0.424344692	-0.09402	0.09243
IL7	1	707.0986885	0.95709228	0.32825515	0.328255197	0.437673596	0.09043	0.09243
GCSF_CSF3	1	707.0986885	0.7485998	0.387213346	0.387213387	0.50233088	0.07997	0.09243
IL27	1	707.0986885	0.702546014	0.402212751	0.402212791	0.508058262	0.07747	0.09243
IL9	1	707.0986885	0.651757597	0.419756469	0.419756507	0.516623393	0.07462	0.09243
CXCL1	1	707.0986885	0.598475858	0.439418698	0.439418734	0.527302481	0.07151	0.09243
IL17_IL25	1	707.0986885	0.480127052	0.488592284	0.488592316	0.565849853	0.06405	0.09243
IL1A	1	707.0986885	0.465866262	0.49511859	0.495118622	0.565849853	0.06309	0.09243
CCL7	1	707.0986885	0.353466325	0.552347635	0.552347662	0.616574134	0.05495	0.09243
CCL11	1	707.0986885	0.328934006	0.566469819	0.566469844	0.617967103	0.05301	0.09243
IL23	1	707.0986885	0.206950852	0.649307499	0.649307519	0.692594687	0.04205	0.09243
CXCL5	1	707.0986885	0.049099721	0.824701273	0.824701281	0.860557859	0.02048	0.09243
BTC	1	707.0986885	0.002714847	0.958460385	0.958460387	0.959515585	-0.00482	0.09243
LIF	1	707.0986885	0.002578556	0.959515583	0.959515585	0.959515585	-0.00469	0.09243
