## Supplemental Table 7 for "Environmental factors contribute to cancer therapy toxicity"

							ZT0-ZT12	ZT0-ZT12
							_LSM_Difference	_SE
SP	NumDF	DenDF	FValue	ProbF	True P Value	FDR Adj Pvalue	ZT0-ZT12_LSM_Difference	ZT0-ZT12_SE
CCL7	1	707.0986885	25.17987003	6.61391E-07	6.61412E-07	3.17478E-05	0.4638	0.09243
IL6	1	707.0986885	13.5076815	0.000255567	0.000255569	0.006133667	0.3397	0.09243
BAFF	1	707.0986885	10.96943374	0.000973378	0.000973385	0.010853067	0.3061	0.09243
CXCL5	1	707.0986885	10.6880435	0.00113052	0.001130528	0.010853067	0.3022	0.09243
IL2	1	707.0986885	11.03461951	0.000940251	0.000940258	0.010853067	0.307	0.09243
CXCL10	1	707.0986885	8.656616684	0.00336536	0.003365375	0.026923	0.272	0.09243
CCL11	1	707.0986885	4.133498888	0.042415362	0.042415414	0.226215541	-0.1879	0.09243
IL22	1	707.0986885	4.233061597	0.040010023	0.040010074	0.226215541	0.1902	0.09243
LIF	1	707.0986885	4.417308855	0.035929295	0.035929345	0.226215541	-0.1943	0.09243
IL2RA	1	707.0986885	3.037052434	0.081818288	0.081818349	0.392728076	-0.1611	0.09243
GCSF_CSF3	1	707.0986885	2.814982094	0.093829841	0.093829903	0.409439577	0.1551	0.09243
BTC	1	707.0986885	0.013381353	0.907940745	0.907940749	0.963113385	0.01069	0.09243
CCL2	1	707.0986885	0.607877245	0.435849063	0.435849099	0.963113385	0.07207	0.09243
CCL3	1	707.0986885	0.382999744	0.536201499	0.536201526	0.963113385	0.0572	0.09243
CCL4	1	707.0986885	0.112439162	0.737483548	0.737483562	0.963113385	0.03099	0.09243
CCL5	1	707.0986885	0.907226798	0.341176773	0.341176818	0.963113385	0.08804	0.09243
CXCL1	1	707.0986885	0.01098916	0.916541072	0.916541076	0.963113385	-0.00969	0.09243
GMCSF	1	707.0986885	0.053157445	0.817724123	0.817724133	0.963113385	-0.02131	0.09243
IFNA	1	707.0986885	0.040654772	0.840263757	0.840263765	0.963113385	0.01864	0.09243
IFNG	1	707.0986885	0.005675017	0.939971303	0.939971306	0.963113385	0.006963	0.09243
IL10	1	707.0986885	0.019021258	0.890344822	0.890344827	0.963113385	0.01275	0.09243
IL12P70	1	707.0986885	0.171152848	0.679214706	0.679214723	0.963113385	-0.03824	0.09243
IL13	1	707.0986885	0.181133822	0.670530159	0.670530177	0.963113385	0.03934	0.09243
IL15_IL15R	1	707.0986885	0.088537792	0.766131744	0.766131756	0.963113385	0.0275	0.09243
IL17A	1	707.0986885	0.124329501	0.724490497	0.724490512	0.963113385	-0.03259	0.09243
IL17_IL25	1	707.0986885	0.070465692	0.790737307	0.790737318	0.963113385	-0.02454	0.09243
IL18	1	707.0986885	0.278642652	0.597757857	0.59775788	0.963113385	0.04879	0.09243
IL19	1	707.0986885	0.073508047	0.786375042	0.786375053	0.963113385	0.02506	0.09243
IL1A	1	707.0986885	0.002140301	0.963113383	0.963113385	0.963113385	0.004276	0.09243
IL1B	1	707.0986885	0.483337671	0.487142765	0.487142796	0.963113385	0.06426	0.09243
IL23	1	707.0986885	0.19566018	0.65838213	0.658382149	0.963113385	0.04089	0.09243
IL27	1	707.0986885	0.381089037	0.537219713	0.537219741	0.963113385	0.05706	0.09243
IL28	1	707.0986885	0.399705289	0.527445861	0.527445889	0.963113385	-0.05844	0.09243
IL3	1	707.0986885	0.202815338	0.652595963	0.652595982	0.963113385	-0.04163	0.09243
IL31	1	707.0986885	0.034871596	0.851918542	0.851918549	0.963113385	-0.01726	0.09243
IL33	1	707.0986885	0.003604282	0.952144186	0.952144189	0.963113385	0.005549	0.09243
IL4	1	707.0986885	0.175746384	0.675181829	0.675181847	0.963113385	-0.03875	0.09243
IL5	1	707.0986885	0.335006913	0.56290992	0.562909945	0.963113385	0.0535	0.09243
IL7	1	707.0986885	0.507771248	0.476340327	0.47634036	0.963113385	0.06587	0.09243
IL7RA	1	707.0986885	0.445381549	0.504754115	0.504754145	0.963113385	0.06169	0.09243
IL9	1	707.0986885	0.312622848	0.57625218	0.576252205	0.963113385	0.05168	0.09243
LEPTIN	1	707.0986885	0.739458863	0.390125728	0.390125768	0.963113385	0.07948	0.09243
MCSF	1	707.0986885	0.730164534	0.393119268	0.393119309	0.963113385	0.07898	0.09243
MIP2	1	707.0986885	0.071833061	0.788764472	0.788764483	0.963113385	-0.02477	0.09243
SRANKL	1	707.0986885	0.02815397	0.866795328	0.866795335	0.963113385	-0.01551	0.09243
ST2_IL33R	1	707.0986885	0.056763322	0.811755802	0.811755812	0.963113385	0.02202	0.09243
TNFA	1	707.0986885	0.803239566	0.370431564	0.370431606	0.963113385	0.08284	0.09243
VEGF	1	707.0986885	0.636644963	0.425196195	0.425196232	0.963113385	0.07375	0.09243
