## Supplemental Table 8 for "Environmental factors contribute to cancer therapy toxicity"

							Facility1-Facility2	Facility1-Facility2
							_LSM_Difference	_SE
SP	NumDF	DenDF	FValue	ProbF	True P Value	FDR Adj Pvalue	Facility1-Facility2_LSM_Difference	Facility1-Facility2_SE
LEPTIN	1	473.2207296	41.94	0	2.36101E-10	1.13329E-08	0.7413	0.1145
CCL4	1	473.2207296	10.9	0.001	0.001034868	0.019601428	0.3779	0.1145
CXCL10	1	473.2207296	10.58	0.0012	0.001225089	0.019601428	0.3723	0.1145
IL5	1	473.2207296	6.25	0.0127	0.01273558	0.152826956	0.2862	0.1145
CCL5	1	473.2207296	4.51	0.0343	0.03425913	0.328887644	0.243	0.1145
IL3	1	473.2207296	4.11	0.0431	0.043112943	0.344903546	0.2321	0.1145
SRANKL	1	473.2207296	3.78	0.0523	0.052344707	0.358935132	0.2227	0.1145
CCL2	1	473.2207296	2.6	0.1076	0.107626388	0.52965253	0.1845	0.1145
IL19	1	473.2207296	2.41	0.1214	0.121378705	0.52965253	0.1776	0.1145
IL22	1	473.2207296	2.5	0.1142	0.114224857	0.52965253	0.1811	0.1145
MCSF	1	473.2207296	2.56	0.1105	0.110517644	0.52965253	0.183	0.1145
CCL7	1	473.2207296	2.17	0.1414	0.141433943	0.535200529	-0.1686	0.1145
IL17A	1	473.2207296	2.13	0.1449	0.144950143	0.535200529	0.1671	0.1145
IL2	1	473.2207296	1.84	0.1756	0.175635426	0.602178605	0.1553	0.1145
BAFF	1	473.2207296	1.1	0.2957	0.295739149	0.723129162	-0.1198	0.1145
CXCL1	1	473.2207296	1.21	0.2718	0.271846617	0.723129162	-0.1259	0.1145
CXCL5	1	473.2207296	0.69	0.4068	0.406760154	0.723129162	0.09504	0.1145
IL10	1	473.2207296	0.73	0.3928	0.392802097	0.723129162	0.0979	0.1145
IL13	1	473.2207296	0.76	0.3846	0.384599217	0.723129162	0.09961	0.1145
IL15_IL15R	1	473.2207296	1.1	0.2939	0.293904328	0.723129162	0.1203	0.1145
IL1B	1	473.2207296	0.93	0.3357	0.335725621	0.723129162	0.1103	0.1145
IL2RA	1	473.2207296	0.86	0.3553	0.35532494	0.723129162	0.1059	0.1145
IL31	1	473.2207296	0.76	0.3832	0.383179646	0.723129162	0.09991	0.1145
IL7RA	1	473.2207296	1.27	0.2602	0.260170278	0.723129162	0.129	0.1145
MIP2	1	473.2207296	0.73	0.3932	0.393175669	0.723129162	0.09783	0.1145
TNFA	1	473.2207296	0.91	0.3397	0.339672865	0.723129162	0.1094	0.1145
VEGF	1	473.2207296	1.38	0.2414	0.241359828	0.723129162	0.1343	0.1145
IL18	1	473.2207296	0.51	0.4746	0.474647543	0.793976438	-0.0819	0.1145
IL27	1	473.2207296	0.5	0.4797	0.479694098	0.793976438	0.08097	0.1145
CCL3	1	473.2207296	0.37	0.5438	0.54383686	0.815755291	0.06953	0.1145
GMCSF	1	473.2207296	0.43	0.514	0.513976085	0.815755291	0.07476	0.1145
IL12P70	1	473.2207296	0.39	0.5334	0.533357057	0.815755291	0.07135	0.1145
BTC	1	473.2207296	0.29	0.5881	0.588051061	0.817888231	-0.06204	0.1145
IL1A	1	473.2207296	0.31	0.575	0.575030373	0.817888231	0.06422	0.1145
IL28	1	473.2207296	0.28	0.5964	0.596376835	0.817888231	0.06066	0.1145
IL23	1	473.2207296	0.25	0.6144	0.614370118	0.819160158	0.05771	0.1145
IFNG	1	473.2207296	0.22	0.641	0.641030551	0.831607202	0.0534	0.1145
GCSF_CSF3	1	473.2207296	0.2	0.6585	0.658496713	0.831785321	0.05062	0.1145
LIF	1	473.2207296	0.17	0.6823	0.682251098	0.839693659	-0.04689	0.1145
IFNA	1	473.2207296	0.12	0.7308	0.730761528	0.876913833	0.03941	0.1145
IL7	1	473.2207296	0.1	0.7538	0.753803731	0.882501929	-0.03592	0.1145
IL9	1	473.2207296	0.07	0.7868	0.786776229	0.899172833	0.03098	0.1145
CCL11	1	473.2207296	0.02	0.8939	0.893931145	0.920141463	0.01527	0.1145
IL17_IL25	1	473.2207296	0.02	0.8865	0.886455349	0.920141463	0.01635	0.1145
IL33	1	473.2207296	0.02	0.901	0.900971849	0.920141463	0.01425	0.1145
IL4	1	473.2207296	0.03	0.863	0.862992745	0.920141463	0.01976	0.1145
IL6	1	473.2207296	0.03	0.8645	0.864529813	0.920141463	-0.01954	0.1145
ST2_IL33R	1	473.2207296	0	0.9508	0.950842561	0.950842561	-0.00706	0.1145
