## Supplemental Table 9 for "Environmental factors contribute to cancer therapy toxicity"

							ZT0-ZT12	ZT0-ZT12
							_LSM_Difference	_SE
SP	NumDF	DenDF	FValue	ProbF	True P Value	FDR Adj Pvalue	ZT0-ZT12_LSM_Difference	ZT0-ZT12_SE
LEPTIN	1	473.2207296	13.56	0.0003	0.000258063	0.012387037	0.4215	0.1145
IL2	1	473.2207296	11.05	0.001	0.000955961	0.022943075	0.3805	0.1145
BAFF	1	473.2207296	6.06	0.0142	0.014210181	0.170522171	0.2817	0.1145
IL3	1	473.2207296	6.14	0.0136	0.013569984	0.170522171	0.2836	0.1145
CCL11	1	473.2207296	2.8	0.095	0.095023932	0.44315411	-0.1915	0.1145
CXCL10	1	473.2207296	2.96	0.0859	0.085897854	0.44315411	0.197	0.1145
GCSF_CSF3	1	473.2207296	2.32	0.1285	0.128530084	0.44315411	0.1743	0.1145
IL13	1	473.2207296	2.35	0.126	0.12604565	0.44315411	0.1754	0.1145
IL15_IL15R	1	473.2207296	2.83	0.0929	0.092938796	0.44315411	0.1927	0.1145
IL19	1	473.2207296	2.31	0.1293	0.129253282	0.44315411	0.174	0.1145
IL22	1	473.2207296	3.43	0.0647	0.064707419	0.44315411	0.2119	0.1145
IL2RA	1	473.2207296	2.46	0.1172	0.117183052	0.44315411	0.1797	0.1145
LIF	1	473.2207296	2.59	0.108	0.107994885	0.44315411	-0.1843	0.1145
SRANKL	1	473.2207296	2.93	0.0874	0.087406861	0.44315411	0.1961	0.1145
CCL4	1	473.2207296	2.06	0.1523	0.152294684	0.46553481	0.1641	0.1145
IFNA	1	473.2207296	2.03	0.1552	0.15517827	0.46553481	0.163	0.1145
IL17A	1	473.2207296	1.93	0.1659	0.165930145	0.468508646	0.1588	0.1145
IL6	1	473.2207296	1.66	0.198	0.198004532	0.528012086	0.1476	0.1145
IL27	1	473.2207296	1.38	0.2401	0.240108138	0.560770415	0.1346	0.1145
IL5	1	473.2207296	1.17	0.2804	0.280385207	0.560770415	0.1237	0.1145
IL7RA	1	473.2207296	1.49	0.2221	0.22209289	0.560770415	0.1399	0.1145
MIP2	1	473.2207296	1.2	0.2733	0.27331679	0.560770415	0.1255	0.1145
ST2_IL33R	1	473.2207296	1.35	0.2454	0.245435189	0.560770415	0.1331	0.1145
VEGF	1	473.2207296	1.26	0.2615	0.261499444	0.560770415	0.1287	0.1145
IFNG	1	473.2207296	1.06	0.3035	0.303507351	0.563824223	0.1179	0.1145
IL1B	1	473.2207296	1.05	0.3054	0.305404787	0.563824223	0.1174	0.1145
IL10	1	473.2207296	0.9	0.342	0.341950554	0.607912096	0.1089	0.1145
IL23	1	473.2207296	0.61	0.4342	0.434154375	0.718600345	0.0896	0.1145
IL31	1	473.2207296	0.63	0.4282	0.42823404	0.718600345	0.09076	0.1145
CCL3	1	473.2207296	0.55	0.4602	0.460223954	0.736358327	0.0846	0.1145
TNFA	1	473.2207296	0.48	0.4903	0.490255806	0.759105765	0.07903	0.1145
CXCL1	1	473.2207296	0.4	0.5266	0.526578058	0.768342549	-0.07254	0.1145
MCSF	1	473.2207296	0.4	0.5282	0.528235503	0.768342549	0.07225	0.1145
CXCL5	1	473.2207296	0.35	0.553	0.553030964	0.780749596	0.06795	0.1145
CCL2	1	473.2207296	0.29	0.5877	0.587664286	0.783552382	0.06211	0.1145
IL33	1	473.2207296	0.31	0.5759	0.575852785	0.783552382	0.06408	0.1145
BTC	1	473.2207296	0.16	0.6917	0.691689701	0.830027641	0.04542	0.1145
GMCSF	1	473.2207296	0.18	0.6758	0.675754456	0.830027641	0.04791	0.1145
IL17_IL25	1	473.2207296	0.17	0.6801	0.680107789	0.830027641	0.04722	0.1145
IL28	1	473.2207296	0.17	0.6778	0.677817359	0.830027641	0.04758	0.1145
IL1A	1	473.2207296	0.12	0.7241	0.724115869	0.845268915	0.04043	0.1145
IL4	1	473.2207296	0.11	0.7396	0.7396103	0.845268915	0.03807	0.1145
CCL5	1	473.2207296	0.02	0.9012	0.90123266	0.920407823	0.01421	0.1145
CCL7	1	473.2207296	0.03	0.8525	0.852534774	0.920407823	0.02129	0.1145
IL12P70	1	473.2207296	0.04	0.8443	0.844252422	0.920407823	0.0225	0.1145
IL18	1	473.2207296	0.03	0.8729	0.872898919	0.920407823	-0.01832	0.1145
IL7	1	473.2207296	0.02	0.8903	0.890323226	0.920407823	0.01579	0.1145
IL9	1	473.2207296	0	0.9582	0.958178267	0.958178267	0.006006	0.1145
