## Supplemental Table 10 for "Environmental factors contribute to cancer therapy toxicity"

							Facility1	Facility1	Facility2	Facility2	Facility1	Facility1	Facility2	Facility2
							_LSM	_SE	_LSM	_SE	_LSM	_SE	_LSM	_SE
							ZT0	ZT0	ZT0	ZT0	ZT12	ZT12	ZT12	ZT12
SP	NumDF	DenDF	FValue	ProbF	True P Value	FDR Adj Pvalue	Facility1ZT0_LSM	Facility1ZT0_SE	Facility2ZT0_LSM	Facility2ZT0_SE	Facility1ZT12_LSM	Facility1ZT12_SE	Facility2ZT12_LSM	Facility2ZT12_SE
IL2	3	473.2207296	20.63	0	1.40601E-12	6.74886E-11	5.599	0.11	4.6591	0.1159	4.4338	0.1159	5.0633	0.1159
LEPTIN	3	473.2207296	19.46	0	6.48649E-12	1.55676E-10	6.909	0.11	6.0522	0.1159	6.372	0.1159	5.7462	0.1159
CCL4	3	473.2207296	4.72	0.0029	0.002932262	0.03741074	4.6351	0.11	4.384	0.1159	4.5978	0.1159	4.0931	0.1159
CXCL10	3	473.2207296	4.68	0.0031	0.003117562	0.03741074	7.1568	0.11	6.7482	0.1159	6.9235	0.1159	6.5875	0.1159
IL22	3	473.2207296	4.41	0.0045	0.004506245	0.042102104	4.5962	0.11	4.1197	0.1159	4.0889	0.1159	4.2031	0.1159
SRANKL	3	473.2207296	4.3	0.0053	0.005262763	0.042102104	5.717	0.11	5.2253	0.1159	5.2519	0.1159	5.2983	0.1159
IL3	3	473.2207296	3.57	0.0141	0.014078621	0.096539117	4.2283	0.11	3.9593	0.1159	3.9078	0.1159	3.7125	0.1159
IL2RA	3	473.2207296	3.22	0.0225	0.022525275	0.135151651	6.4605	0.11	6.0757	0.1159	6.002	0.1159	6.1749	0.1159
BAFF	3	473.2207296	2.92	0.0337	0.033696169	0.173436648	7.7849	0.11	7.7582	0.1159	7.3567	0.1159	7.623	0.1159
IL5	3	473.2207296	2.87	0.0361	0.036132635	0.173436648	4.6365	0.11	4.2444	0.1159	4.4069	0.1159	4.2265	0.1159
IFNG	3	473.2207296	2.67	0.0469	0.046898322	0.204647222	4.6118	0.11	4.8592	0.1159	4.7947	0.1159	4.4405	0.1159
CXCL5	3	473.2207296	2.36	0.0707	0.070733693	0.282934773	7.8475	0.11	7.4763	0.1159	7.5033	0.1159	7.6845	0.1159
LIF	3	473.2207296	2.24	0.0831	0.083111374	0.306872766	5.4765	0.11	5.2909	0.1159	5.4284	0.1159	5.7077	0.1159
CCL5	3	473.2207296	2.1	0.1	0.100017172	0.342916017	6.3041	0.11	5.9167	0.1159	6.1455	0.1159	6.0468	0.1159
VEGF	3	473.2207296	1.94	0.1217	0.121745936	0.389586994	5.8785	0.11	5.5491	0.1159	5.5547	0.1159	5.6156	0.1159
IL19	3	473.2207296	1.89	0.1312	0.131170244	0.393510732	4.2166	0.11	3.945	0.1159	3.9487	0.1159	3.865	0.1159
CCL7	3	473.2207296	1.78	0.1509	0.150950233	0.426212423	6.3634	0.11	6.3256	0.1159	6.1357	0.1159	6.5107	0.1159
ST2_IL33R	3	473.2207296	1.62	0.1832	0.183176003	0.488469341	5.1735	0.11	4.9694	0.1159	4.8292	0.1159	5.0474	0.1159
IL13	3	473.2207296	1.32	0.2662	0.266165822	0.580725431	4.6742	0.11	4.48	0.1159	4.4041	0.1159	4.3991	0.1159
IL15_IL15R	3	473.2207296	1.35	0.2589	0.25891725	0.580725431	4.3732	0.11	4.2531	0.1159	4.1807	0.1159	4.0603	0.1159
IL17A	3	473.2207296	1.39	0.244	0.243970484	0.580725431	4.1925	0.11	4.0491	0.1159	4.0574	0.1159	3.8666	0.1159
TNFA	3	473.2207296	1.35	0.2566	0.256555854	0.580725431	4.6577	0.11	4.3676	0.1159	4.398	0.1159	4.4693	0.1159
IL1B	3	473.2207296	1.11	0.3458	0.345839748	0.664012316	3.8687	0.11	3.6346	0.1159	3.6275	0.1159	3.641	0.1159
IL7RA	3	473.2207296	1.11	0.3451	0.345058408	0.664012316	4.658	0.11	4.4561	0.1159	4.4452	0.1159	4.389	0.1159
MCSF	3	473.2207296	1.12	0.3392	0.339172248	0.664012316	5.2186	0.11	4.9735	0.1159	5.0843	0.1159	4.9633	0.1159
CCL2	3	473.2207296	1.03	0.3786	0.378588517	0.698932646	4.0754	0.11	3.8527	0.1159	3.9751	0.1159	3.8288	0.1159
CCL11	3	473.2207296	0.95	0.4184	0.418393885	0.717246661	9.6298	0.11	9.59	0.1159	9.7967	0.1159	9.806	0.1159
GCSF_CSF3	3	473.2207296	0.97	0.4053	0.405330146	0.717246661	4.2786	0.11	4.3033	0.1159	4.1796	0.1159	4.0537	0.1159
CXCL1	3	473.2207296	0.69	0.559	0.559036977	0.860199413	4.4272	0.11	4.4739	0.1159	4.4205	0.1159	4.6256	0.1159
IFNA	3	473.2207296	0.73	0.537	0.536981649	0.860199413	4.0604	0.11	4.0344	0.1159	3.9109	0.1159	3.858	0.1159
IL10	3	473.2207296	0.57	0.6349	0.634865874	0.860199413	4.2579	0.11	4.1452	0.1159	4.1342	0.1159	4.0511	0.1159
IL12P70	3	473.2207296	0.6	0.612	0.612047108	0.860199413	4.6889	0.11	4.7544	0.1159	4.8033	0.1159	4.595	0.1159
IL27	3	473.2207296	0.72	0.543	0.542971051	0.860199413	4.6393	0.11	4.5105	0.1159	4.4568	0.1159	4.4237	0.1159
IL31	3	473.2207296	0.55	0.6451	0.64514956	0.860199413	3.9844	0.11	3.8338	0.1159	3.843	0.1159	3.7938	0.1159
IL6	3	473.2207296	0.59	0.623	0.622996946	0.860199413	4.1316	0.11	4.1876	0.1159	4.0205	0.1159	4.0035	0.1159
MIP2	3	473.2207296	0.67	0.5736	0.573573424	0.860199413	4.3057	0.11	4.2272	0.1159	4.1995	0.1159	4.0823	0.1159
BTC	3	473.2207296	0.41	0.743	0.742951469	0.952752588	4.306	0.11	4.4701	0.1159	4.3626	0.1159	4.3227	0.1159
CCL3	3	473.2207296	0.34	0.7983	0.798321298	0.952752588	4.9591	0.11	4.9245	0.1159	4.9095	0.1159	4.8049	0.1159
GMCSF	3	473.2207296	0.29	0.8293	0.829340055	0.952752588	3.5066	0.11	3.4942	0.1159	3.521	0.1159	3.3839	0.1159
IL18	3	473.2207296	0.29	0.8337	0.833658515	0.952752588	4.5837	0.11	4.7278	0.1159	4.6643	0.1159	4.6839	0.1159
IL1A	3	473.2207296	0.38	0.7652	0.765224055	0.952752588	4.6921	0.11	4.535	0.1159	4.5588	0.1159	4.5875	0.1159
IL23	3	473.2207296	0.36	0.7823	0.782319072	0.952752588	4.2082	0.11	4.1044	0.1159	4.0725	0.1159	4.0609	0.1159
IL28	3	473.2207296	0.19	0.9052	0.90518218	0.965527659	3.9186	0.11	3.8253	0.1159	3.8384	0.1159	3.8104	0.1159
IL7	3	473.2207296	0.2	0.8972	0.89720058	0.965527659	4.798	0.11	4.754	0.1159	4.7023	0.1159	4.8181	0.1159
IL9	3	473.2207296	0.22	0.8839	0.883917158	0.965527659	4.6297	0.11	4.5128	0.1159	4.5378	0.1159	4.5927	0.1159
IL17_IL25	3	473.2207296	0.07	0.9771	0.977101261	0.981825208	3.486	0.11	3.4604	0.1159	3.4296	0.1159	3.4224	0.1159
IL33	3	473.2207296	0.11	0.9522	0.952174718	0.981825208	3.9315	0.11	3.9092	0.1159	3.8593	0.1159	3.8532	0.1159
IL4	3	473.2207296	0.06	0.9818	0.981825208	0.981825208	3.9466	0.11	3.948	0.1159	3.9297	0.1159	3.8888	0.1159
