## Supplemental Table 11 for "Environmental factors contribute to cancer therapy toxicity"

							Facility1-Facility2	Facility1-Facility2
							_Difference	_SE
SP	NumDF	DenDF	FValue	ProbF	True P Value	FDR Adj Pvalue	Facility1-Facility2_Difference	Facility1-Facility2_SE
LEPTIN	1	879.4965621	153.8838011	1.11333E-32	1.11679E-32	5.36058E-31	0.8728	0.07036
IL2	1	879.4965621	20.53884877	6.65065E-06	6.65112E-06	0.000134554	0.3189	0.07036
IL3	1	879.4965621	20.07958512	8.40904E-06	8.40962E-06	0.000134554	0.3153	0.07036
IL5	1	879.4965621	18.00395431	2.43835E-05	2.43849E-05	0.000292619	0.2985	0.07036
IFNA	1	879.4965621	16.99376069	4.10521E-05	4.10541E-05	0.000328433	0.2901	0.07036
IFNG	1	879.4965621	17.34159746	3.43035E-05	3.43053E-05	0.000328433	0.293	0.07036
CCL5	1	879.4965621	14.89628863	0.000121894	0.000121899	0.000731392	0.2716	0.07036
IL17A	1	879.4965621	15.08211191	0.000110646	0.000110651	0.000731392	0.2733	0.07036
CCL2	1	879.4965621	12.07383312	0.000536334	0.000536348	0.00257447	0.2445	0.07036
CCL4	1	879.4965621	12.23610579	0.000492231	0.000492244	0.00257447	0.2461	0.07036
GMCSF	1	879.4965621	9.78276538	0.001819531	0.001819564	0.007939916	0.2201	0.07036
CCL7	1	879.4965621	8.87489968	0.002970652	0.002970698	0.01096873	-0.2096	0.07036
IL10	1	879.4965621	9.003376269	0.002770874	0.002770917	0.01096873	0.2111	0.07036
IL12P70	1	879.4965621	8.503556037	0.003634604	0.003634655	0.012461676	0.2052	0.07036
SRANKL	1	879.4965621	7.52470373	0.006209629	0.006209699	0.019871036	0.193	0.07036
IL1A	1	879.4965621	7.19179251	0.007461042	0.007461119	0.02106669	0.1887	0.07036
MIP2	1	879.4965621	7.212445945	0.007376372	0.007376449	0.02106669	0.189	0.07036
IL31	1	879.4965621	6.91484301	0.008697609	0.008697694	0.023193851	0.185	0.07036
BAFF	1	879.4965621	6.625035244	0.010218181	0.010218273	0.025814585	-0.1811	0.07036
IL27	1	879.4965621	6.254626759	0.012567814	0.012567917	0.030163	0.176	0.07036
CCL3	1	879.4965621	5.380835157	0.020587305	0.020587434	0.047056993	0.1632	0.07036
IL17_IL25	1	879.4965621	4.911288389	0.026937005	0.026937149	0.058771961	0.1559	0.07036
BTC	1	879.4965621	4.45384953	0.035104474	0.035104634	0.073261844	0.1485	0.07036
MCSF	1	879.4965621	4.238143996	0.039819401	0.039819567	0.079639134	0.1449	0.07036
IL9	1	879.4965621	4.057052262	0.044291254	0.044291426	0.085039538	0.1417	0.07036
IL28	1	879.4965621	3.562403503	0.059431154	0.05943134	0.109719396	0.1328	0.07036
IL15_IL15R	1	879.4965621	3.489752134	0.062082164	0.062082352	0.110368625	0.1314	0.07036
CXCL10	1	879.4965621	2.881178928	0.089974166	0.089974366	0.14773909	0.1194	0.07036
IL13	1	879.4965621	2.839340227	0.092336731	0.092336931	0.14773909	0.1186	0.07036
IL7	1	879.4965621	2.894909821	0.089213192	0.089213392	0.14773909	0.1197	0.07036
IL4	1	879.4965621	2.739207818	0.098270062	0.098270264	0.152160408	0.1165	0.07036
GCSF_CSF3	1	879.4965621	2.326798924	0.12752264	0.127522843	0.191284264	0.1073	0.07036
IL19	1	879.4965621	2.062061251	0.151361356	0.151361556	0.220162264	0.101	0.07036
CXCL1	1	879.4965621	1.61250076	0.204476498	0.204476688	0.284462568	-0.08935	0.07036
IL7RA	1	879.4965621	1.591682371	0.207420433	0.207420622	0.284462568	0.08877	0.07036
IL6	1	879.4965621	1.546745183	0.213947972	0.213948159	0.285264212	0.08751	0.07036
CXCL5	1	879.4965621	1.42774578	0.232454796	0.232454978	0.301563214	0.08407	0.07036
IL1B	1	879.4965621	1.233031074	0.267121867	0.267122039	0.337417312	0.07813	0.07036
IL18	1	879.4965621	0.78158982	0.376896964	0.376897101	0.432949335	0.0622	0.07036
IL2RA	1	879.4965621	0.775275397	0.378830533	0.378830668	0.432949335	0.06195	0.07036
IL33	1	879.4965621	0.806115828	0.369516819	0.369516958	0.432949335	0.06317	0.07036
VEGF	1	879.4965621	0.85170197	0.356324409	0.356324551	0.432949335	0.06493	0.07036
TNFA	1	879.4965621	0.41454265	0.519840652	0.519840747	0.580287345	0.0453	0.07036
CCL11	1	879.4965621	0.102279223	0.749187389	0.749187432	0.81729538	0.0225	0.07036
ST2_IL33R	1	879.4965621	0.075467147	0.783601378	0.783601415	0.835841509	-0.01933	0.07036
IL23	1	879.4965621	0.056297692	0.812501546	0.812501577	0.847827733	-0.01669	0.07036
IL22	1	879.4965621	0.001413248	0.970020572	0.970020577	0.989470888	0.002645	0.07036
LIF	1	879.4965621	0.000174251	0.989470886	0.989470888	0.989470888	-0.00093	0.07036
