## Supplemental Table 12 for "Environmental factors contribute to cancer therapy toxicity"

							ZT0-ZT12	ZT0-ZT12
							_LSM_Difference	_SE
SP	NumDF	DenDF	FValue	ProbF	True P Value	FDR Adj Pvalue	ZT0-ZT12_LSM_Difference	ZT0-ZT12_SE
IL2	1	879.4965621	46.96	0	1.36186E-11	6.53693E-10	-0.4822	0.07036
CCL11	1	879.4965621	19.25	0	1.28535E-05	0.000308483	-0.3087	0.07036
IL6	1	879.4965621	13.72	0.0002	0.000225859	0.003613747	0.2606	0.07036
CCL2	1	879.4965621	9.97	0.0016	0.00164971	0.019796514	0.2221	0.07036
GCSF_CSF3	1	879.4965621	2.57	0.1091	0.109103587	0.622821129	0.1128	0.07036
GMCSF	1	879.4965621	2.74	0.098	0.097992442	0.622821129	0.1165	0.07036
IL3	1	879.4965621	2.84	0.0923	0.092309801	0.622821129	0.1186	0.07036
LEPTIN	1	879.4965621	2.46	0.1168	0.116778962	0.622821129	0.1105	0.07036
LIF	1	879.4965621	2.89	0.0893	0.089330025	0.622821129	-0.1197	0.07036
CXCL5	1	879.4965621	2.25	0.1344	0.134375714	0.645003426	-0.1054	0.07036
IL1A	1	879.4965621	1.9	0.1686	0.168593735	0.735681755	-0.09695	0.07036
VEGF	1	879.4965621	1.69	0.1933	0.193301207	0.773204826	-0.0916	0.07036
IFNA	1	879.4965621	1.42	0.2331	0.233060505	0.799064589	0.08396	0.07036
IL19	1	879.4965621	1.49	0.2219	0.221885843	0.799064589	0.08601	0.07036
IL7	1	879.4965621	1.3	0.2537	0.253679731	0.81177514	0.08037	0.07036
BAFF	1	879.4965621	0.45	0.5036	0.503581223	0.85120251	0.04708	0.07036
CCL3	1	879.4965621	0.63	0.4267	0.426693645	0.85120251	0.05595	0.07036
CCL4	1	879.4965621	1.1	0.2935	0.293470797	0.85120251	0.07396	0.07036
CXCL1	1	879.4965621	0.43	0.5124	0.512413909	0.85120251	-0.04611	0.07036
IL12P70	1	879.4965621	0.56	0.4544	0.454396549	0.85120251	0.05266	0.07036
IL17A	1	879.4965621	0.86	0.3534	0.353438332	0.85120251	0.06533	0.07036
IL1B	1	879.4965621	0.86	0.3535	0.353527586	0.85120251	0.06531	0.07036
IL23	1	879.4965621	0.43	0.5143	0.514268183	0.85120251	0.04591	0.07036
IL28	1	879.4965621	0.67	0.4134	0.413419676	0.85120251	0.05758	0.07036
IL2RA	1	879.4965621	0.74	0.3893	0.389278026	0.85120251	-0.06061	0.07036
IL31	1	879.4965621	0.83	0.3616	0.36155519	0.85120251	0.06423	0.07036
IL33	1	879.4965621	1.06	0.3041	0.304081528	0.85120251	0.07235	0.07036
IL9	1	879.4965621	0.66	0.418	0.417991351	0.85120251	0.05701	0.07036
ST2_IL33R	1	879.4965621	0.48	0.4879	0.487878472	0.85120251	-0.04883	0.07036
CCL7	1	879.4965621	0.37	0.5407	0.540681114	0.862780347	-0.04306	0.07036
IL15_IL15R	1	879.4965621	0.29	0.5902	0.590215306	0.862780347	0.03791	0.07036
IL27	1	879.4965621	0.3	0.584	0.583986757	0.862780347	0.03854	0.07036
SRANKL	1	879.4965621	0.26	0.6111	0.611136079	0.862780347	-0.03579	0.07036
TNFA	1	879.4965621	0.27	0.6017	0.601693624	0.862780347	-0.03674	0.07036
CCL5	1	879.4965621	0.19	0.6648	0.664792291	0.877985411	-0.0305	0.07036
IL10	1	879.4965621	0.11	0.7434	0.743431008	0.877985411	0.02304	0.07036
IL13	1	879.4965621	0.08	0.7726	0.772563457	0.877985411	0.02034	0.07036
IL17_IL25	1	879.4965621	0.08	0.7795	0.779485542	0.877985411	0.01971	0.07036
IL18	1	879.4965621	0.18	0.6755	0.675485398	0.877985411	0.02947	0.07036
IL22	1	879.4965621	0.07	0.7865	0.786528597	0.877985411	0.01906	0.07036
IL4	1	879.4965621	0.09	0.7675	0.76749747	0.877985411	0.02081	0.07036
MCSF	1	879.4965621	0.13	0.7139	0.713888471	0.877985411	0.02581	0.07036
MIP2	1	879.4965621	0.09	0.7645	0.764483376	0.877985411	0.02109	0.07036
BTC	1	879.4965621	0.02	0.891	0.891037951	0.909996205	0.009642	0.07036
CXCL10	1	879.4965621	0.03	0.8628	0.862789576	0.909996205	0.01216	0.07036
IL5	1	879.4965621	0.04	0.8437	0.843714819	0.909996205	0.01388	0.07036
IL7RA	1	879.4965621	0.03	0.874	0.874044936	0.909996205	-0.01116	0.07036
IFNG	1	879.4965621	0	0.9844	0.984354801	0.984354801	-0.00138	0.07036
