## Supplemental Table 13 for "Environmental factors contribute to cancer therapy toxicity"

							Facility1	Facility1	Facility2	Facility2	Facility1	Facility1	Facility2	Facility2
							_LSM	_SE	_LSM	_SE	_LSM	_SE	_LSM	_SE
							ZT0	ZT0	ZT0	ZT0	ZT12	ZT12	ZT12	ZT12
SP	NumDF	DenDF	FValue	ProbF	True P Value	FDR Adj Pvalue	Facility1ZT0_LSM	Facility1ZT0_SE	Facility2ZT0_LSM	Facility2ZT0_SE	Facility1ZT12_LSM	Facility1ZT12_SE	Facility2ZT12_LSM	Facility2ZT12_SE
LEPTIN	3	879.4965621	52.25	0	4.39713E-31	2.11062E-29	5.9173	0.06445	5.124	0.07206	5.8864	0.06923	4.934	0.07526
IL2	3	879.4965621	36.34	0	3.84057E-22	9.21736E-21	3.9541	0.06445	4.06	0.07206	4.861	0.06923	4.1174	0.07526
IL6	3	879.4965621	11.45	0	2.28625E-07	3.65799E-06	4.2171	0.06445	4.4646	0.07206	4.2915	0.06923	3.869	0.07526
IL3	3	879.4965621	8.77	0	9.7875E-06	0.00011745	4.2462	0.06445	3.8339	0.07206	4.0306	0.06923	3.8123	0.07526
CCL2	3	879.4965621	7.49	0.0001	5.9575E-05	0.00057192	4.0748	0.06445	3.832	0.07206	3.8543	0.06923	3.6082	0.07526
CCL11	3	879.4965621	6.7	0.0002	0.000178623	0.001428981	9.3671	0.06445	9.3776	0.07206	9.7089	0.06923	9.6533	0.07526
CCL7	3	879.4965621	6.22	0.0004	0.00035294	0.001714923	5.9769	0.06445	6.3844	0.07206	6.2178	0.06923	6.2296	0.07526
IFNA	3	879.4965621	6.33	0.0003	0.000299188	0.001714923	4.0157	0.06445	3.7998	0.07206	4.0059	0.06923	3.6417	0.07526
IFNG	3	879.4965621	6.21	0.0004	0.000357276	0.001714923	4.7048	0.06445	4.3492	0.07206	4.6436	0.06923	4.4131	0.07526
IL5	3	879.4965621	6.36	0.0003	0.000287663	0.001714923	4.4276	0.06445	4.0765	0.07206	4.3612	0.06923	4.1152	0.07526
IL17A	3	879.4965621	5.99	0.0005	0.000487129	0.002125656	4.1105	0.06445	3.7615	0.07206	3.9694	0.06923	3.7719	0.07526
IL22	3	879.4965621	5.52	0.0009	0.000930026	0.003720103	4.2478	0.06445	3.9632	0.07206	3.9468	0.06923	4.2261	0.07526
CCL5	3	879.4965621	5.07	0.0017	0.001734316	0.00640363	5.8271	0.06445	5.5397	0.07206	5.8418	0.06923	5.586	0.07526
CCL4	3	879.4965621	4.68	0.003	0.002986897	0.01024079	4.3856	0.06445	4.1047	0.07206	4.2769	0.06923	4.0655	0.07526
GMCSF	3	879.4965621	4.5	0.0038	0.003838647	0.012283669	3.7417	0.06445	3.4797	0.07206	3.5833	0.06923	3.4051	0.07526
IL10	3	879.4965621	3.47	0.0157	0.015682516	0.044314433	4.1804	0.06445	3.9039	0.07206	4.092	0.06923	3.9462	0.07526
IL1A	3	879.4965621	3.47	0.0157	0.015694695	0.044314433	4.6102	0.06445	4.5054	0.07206	4.791	0.06923	4.5185	0.07526
MIP2	3	879.4965621	3.14	0.0247	0.024677574	0.065806864	4.3618	0.06445	4.0842	0.07206	4.2521	0.06923	4.1518	0.07526
IL12P70	3	879.4965621	3.08	0.0267	0.026682397	0.067408161	4.8314	0.06445	4.6161	0.07206	4.7687	0.06923	4.5735	0.07526
CXCL1	3	879.4965621	2.88	0.035	0.035006592	0.08401582	4.3065	0.06445	4.5658	0.07206	4.5226	0.06923	4.442	0.07526
IL31	3	879.4965621	2.81	0.0387	0.038715465	0.088492492	4.0266	0.06445	3.8029	0.07206	3.9237	0.06923	3.7774	0.07526
SRANKL	3	879.4965621	2.59	0.0519	0.051893931	0.113223123	5.1061	0.06445	4.9228	0.07206	5.1516	0.06923	4.9489	0.07526
BAFF	3	879.4965621	2.5	0.0586	0.058581143	0.122256299	7.2563	0.06445	7.4782	0.07206	7.25	0.06923	7.3903	0.07526
CXCL5	3	879.4965621	2.46	0.0614	0.061365244	0.122730488	7.1292	0.06445	7.1749	0.07206	7.3644	0.06923	7.1506	0.07526
IL27	3	879.4965621	2.37	0.0691	0.069084692	0.132642609	4.4992	0.06445	4.2858	0.07206	4.4232	0.06923	4.2847	0.07526
CCL3	3	879.4965621	2.16	0.0917	0.091704852	0.169301265	4.8722	0.06445	4.6782	0.07206	4.7855	0.06923	4.6531	0.07526
IL17_IL25	3	879.4965621	1.87	0.1331	0.133127636	0.236671352	3.5134	0.06445	3.3138	0.07206	3.45	0.06923	3.3378	0.07526
BTC	3	879.4965621	1.77	0.1504	0.150429643	0.247396693	4.5943	0.06445	4.3909	0.07206	4.5297	0.06923	4.4361	0.07526
GCSF_CSF3	3	879.4965621	1.75	0.1546	0.154622933	0.247396693	4.2748	0.06445	4.1451	0.07206	4.1395	0.06923	4.0546	0.07526
IL1B	3	879.4965621	1.78	0.1495	0.1494588	0.247396693	3.7357	0.06445	3.5427	0.07206	3.5556	0.06923	3.5922	0.07526
IL9	3	879.4965621	1.61	0.1861	0.186072734	0.28811262	4.516	0.06445	4.368	0.07206	4.4527	0.06923	4.3173	0.07526
IL28	3	879.4965621	1.55	0.2007	0.200672319	0.299073525	3.9606	0.06445	3.7975	0.07206	3.8728	0.06923	3.7702	0.07526
MCSF	3	879.4965621	1.53	0.2056	0.205613048	0.299073525	4.9512	0.06445	4.8484	0.07206	4.9674	0.06923	4.7806	0.07526
IL13	3	879.4965621	1.4	0.2417	0.241696432	0.329444293	4.4365	0.06445	4.248	0.07206	4.3462	0.06923	4.2976	0.07526
IL15_IL15R	3	879.4965621	1.38	0.2471	0.24708322	0.329444293	4.1549	0.06445	3.9934	0.07206	4.087	0.06923	3.9855	0.07526
IL7	3	879.4965621	1.42	0.2363	0.23628357	0.329444293	4.7486	0.06445	4.6337	0.07206	4.6731	0.06923	4.5485	0.07526
IL19	3	879.4965621	1.24	0.293	0.292957778	0.373236592	4.0132	0.06445	3.8999	0.07206	3.9149	0.06923	3.8262	0.07526
IL4	3	879.4965621	1.21	0.3033	0.303254731	0.373236592	4.0055	0.06445	3.8348	0.07206	3.9304	0.06923	3.8682	0.07526
VEGF	3	879.4965621	1.22	0.3006	0.300645733	0.373236592	5.3204	0.06445	5.3249	0.07206	5.4814	0.06923	5.3471	0.07526
CXCL10	3	879.4965621	1.02	0.3826	0.382579667	0.447898147	6.4832	0.06445	6.3985	0.07206	6.5058	0.06923	6.3516	0.07526
IL7RA	3	879.4965621	1.02	0.3823	0.382324886	0.447898147	4.4544	0.06445	4.2854	0.07206	4.3853	0.06923	4.3768	0.07526
LIF	3	879.4965621	0.97	0.4083	0.408295559	0.466623497	5.1869	0.06445	5.1802	0.07206	5.299	0.06923	5.3075	0.07526
IL33	3	879.4965621	0.64	0.5905	0.590495518	0.659157787	3.914	0.06445	3.8483	0.07206	3.8391	0.06923	3.7785	0.07526
IL2RA	3	879.4965621	0.6	0.618	0.617978438	0.674158296	6.0676	0.06445	6.0405	0.07206	6.1631	0.06923	6.0663	0.07526
IL23	3	879.4965621	0.45	0.7182	0.718227439	0.766109268	4.0309	0.06445	4.1162	0.07206	4.0536	0.06923	4.0017	0.07526
IL18	3	879.4965621	0.33	0.8018	0.801838692	0.836701243	4.7092	0.06445	4.6404	0.07206	4.6732	0.06923	4.6175	0.07526
TNFA	3	879.4965621	0.24	0.869	0.869018269	0.88750802	4.3986	0.06445	4.3656	0.07206	4.4477	0.06923	4.3901	0.07526
ST2_IL33R	3	879.4965621	0.19	0.9054	0.90541752	0.90541752	4.6849	0.06445	4.6986	0.07206	4.7281	0.06923	4.7531	0.07526
