## Supplemental Table 14 for "Environmental factors contribute to cancer therapy toxicity"

							Facility1-Facility2	Facility1-Facility2
							_LSM_Difference	_SE
SP	NumDF	DenDF	FValue	ProbF	True P Value	FDR Adj Pvalue	Facility1-Facility2_LSM_Difference	Facility1-Facility2_SE
LEPTIN	1	799.2531634	17.67	0	2.93126E-05	0.001407006	0.4281	0.1018
IL3	1	799.2531634	10.28	0.0014	0.001399752	0.033594048	0.3265	0.1018
CCL2	1	799.2531634	7.47	0.0064	0.006396192	0.102339075	0.2784	0.1018
BAFF	1	799.2531634	5.37	0.0207	0.020715844	0.239320846	-0.236	0.1018
CCL7	1	799.2531634	5.04	0.025	0.024972059	0.239320846	-0.2288	0.1018
IFNA	1	799.2531634	4.73	0.0299	0.029915106	0.239320846	0.2215	0.1018
CXCL5	1	799.2531634	3.86	0.0497	0.049712744	0.340887389	-0.2002	0.1018
IL17A	1	799.2531634	3.4	0.0655	0.065514135	0.393084811	0.1878	0.1018
IFNG	1	799.2531634	2.82	0.0934	0.093439315	0.442189791	0.1711	0.1018
IL10	1	799.2531634	2.92	0.0881	0.088065669	0.442189791	0.1739	0.1018
IL2RA	1	799.2531634	2.69	0.1013	0.10133516	0.442189791	-0.1671	0.1018
CCL4	1	799.2531634	2.38	0.1229	0.122943184	0.491772738	0.1573	0.1018
BTC	1	799.2531634	2.24	0.1351	0.13513342	0.498954166	0.1523	0.1018
GCSF_CSF3	1	799.2531634	1.79	0.181	0.18099763	0.542992889	0.1364	0.1018
GMCSF	1	799.2531634	1.83	0.1766	0.176593342	0.542992889	0.1377	0.1018
IL31	1	799.2531634	1.83	0.1765	0.176547161	0.542992889	0.1378	0.1018
IL28	1	799.2531634	1.58	0.2096	0.209629782	0.591895854	0.1279	0.1018
IL12P70	1	799.2531634	1.12	0.29	0.290044331	0.737156539	0.1078	0.1018
IL6	1	799.2531634	1.11	0.2918	0.29179113	0.737156539	0.1074	0.1018
CXCL10	1	799.2531634	0.59	0.4414	0.441444306	0.756761668	-0.07843	0.1018
IL15_IL15R	1	799.2531634	0.88	0.3495	0.349527943	0.756761668	0.09533	0.1018
IL1B	1	799.2531634	0.6	0.4378	0.437801807	0.756761668	0.07906	0.1018
IL23	1	799.2531634	0.6	0.4376	0.437551533	0.756761668	-0.07911	0.1018
IL27	1	799.2531634	0.6	0.4396	0.439556057	0.756761668	0.07876	0.1018
IL9	1	799.2531634	0.64	0.4236	0.423578762	0.756761668	0.08154	0.1018
LIF	1	799.2531634	0.89	0.3456	0.34558884	0.756761668	-0.09612	0.1018
ST2_IL33R	1	799.2531634	0.76	0.3848	0.384785928	0.756761668	-0.08856	0.1018
TNFA	1	799.2531634	0.71	0.3986	0.398606226	0.756761668	-0.08601	0.1018
CCL11	1	799.2531634	0.45	0.504	0.504046809	0.775860065	-0.06808	0.1018
CCL3	1	799.2531634	0.39	0.5321	0.532086696	0.775860065	0.06366	0.1018
IL17_IL25	1	799.2531634	0.36	0.5504	0.550402437	0.775860065	0.06084	0.1018
IL1A	1	799.2531634	0.33	0.5685	0.568474669	0.775860065	0.05811	0.1018
IL22	1	799.2531634	0.42	0.515	0.515025199	0.775860065	-0.06633	0.1018
IL5	1	799.2531634	0.52	0.4721	0.472077603	0.775860065	0.07327	0.1018
IL7	1	799.2531634	0.3	0.5819	0.581895049	0.775860065	0.0561	0.1018
MIP2	1	799.2531634	0.36	0.5482	0.548192456	0.775860065	0.06118	0.1018
CCL5	1	799.2531634	0.19	0.6611	0.661062827	0.835026729	0.04467	0.1018
IL4	1	799.2531634	0.2	0.6546	0.654610128	0.835026729	0.04558	0.1018
SRANKL	1	799.2531634	0.16	0.6872	0.687158442	0.845733467	0.04103	0.1018
CXCL1	1	799.2531634	0.05	0.8198	0.819772142	0.907370135	-0.02321	0.1018
IL19	1	799.2531634	0.06	0.7996	0.799571805	0.907370135	-0.02587	0.1018
IL2	1	799.2531634	0.05	0.8229	0.822914315	0.907370135	-0.0228	0.1018
MCSF	1	799.2531634	0.05	0.8318	0.831755957	0.907370135	0.02164	0.1018
VEGF	1	799.2531634	0.06	0.8086	0.808570151	0.907370135	0.02468	0.1018
IL7RA	1	799.2531634	0.02	0.8849	0.88494735	0.943943841	0.01474	0.1018
IL13	1	799.2531634	0.01	0.9307	0.930710407	0.950512756	0.008858	0.1018
IL33	1	799.2531634	0.01	0.9197	0.919689401	0.950512756	-0.01027	0.1018
IL18	1	799.2531634	0	0.9903	0.990273594	0.990273594	0.001242	0.1018
