## Supplemental Table 15 for "Environmental factors contribute to cancer therapy toxicity"

							ZT0-ZT12	ZT0-ZT12
							_LSM_Difference	_SE
SP	NumDF	DenDF	FValue	ProbF	True P Value	FDR Adj Pvalue	ZT0-ZT12_LSM_Difference	ZT0-ZT12_SE
IL2	1	799.2531634	34.34	0	6.76298E-09	3.24623E-07	-0.5968	0.1018
CCL11	1	799.2531634	6.8	0.0093	0.009281098	0.222746355	-0.2656	0.1018
LIF	1	799.2531634	5.52	0.0191	0.019051567	0.304825078	-0.2393	0.1018
CCL7	1	799.2531634	3.14	0.0766	0.076551322	0.872753759	-0.1806	0.1018
CXCL10	1	799.2531634	2.87	0.0909	0.09091185	0.872753759	-0.1724	0.1018
IL1A	1	799.2531634	2.05	0.1522	0.152214587	0.920041278	-0.146	0.1018
IL6	1	799.2531634	2.4	0.1215	0.121462491	0.920041278	0.1579	0.1018
LEPTIN	1	799.2531634	2.04	0.1533	0.153340213	0.920041278	0.1456	0.1018
BAFF	1	799.2531634	0.17	0.682	0.682026112	0.999552712	-0.04174	0.1018
BTC	1	799.2531634	0	0.9996	0.999552712	0.999552712	-0.00006	0.1018
CCL2	1	799.2531634	0.28	0.5999	0.599897667	0.999552712	0.05344	0.1018
CCL3	1	799.2531634	0	0.9618	0.96181574	0.999552712	0.004877	0.1018
CCL4	1	799.2531634	0	0.9732	0.973200219	0.999552712	0.003423	0.1018
CCL5	1	799.2531634	1.33	0.2493	0.24929306	0.999552712	-0.1174	0.1018
CXCL1	1	799.2531634	0.87	0.3523	0.352329437	0.999552712	-0.09478	0.1018
CXCL5	1	799.2531634	1.32	0.2504	0.250417077	0.999552712	-0.1171	0.1018
GCSF_CSF3	1	799.2531634	0.18	0.6694	0.669421424	0.999552712	-0.0435	0.1018
GMCSF	1	799.2531634	0.02	0.8967	0.896732255	0.999552712	0.01322	0.1018
IFNA	1	799.2531634	0	0.9961	0.996118608	0.999552712	0.000496	0.1018
IFNG	1	799.2531634	0.05	0.8217	0.821736769	0.999552712	0.02295	0.1018
IL10	1	799.2531634	0	0.9995	0.999505382	0.999552712	0.000063	0.1018
IL12P70	1	799.2531634	0.17	0.6811	0.681053964	0.999552712	-0.04188	0.1018
IL13	1	799.2531634	0.09	0.7614	0.761384265	0.999552712	0.03094	0.1018
IL15_IL15R	1	799.2531634	0.27	0.605	0.604953597	0.999552712	0.0527	0.1018
IL17A	1	799.2531634	0.01	0.9212	0.921150384	0.999552712	0.01008	0.1018
IL17_IL25	1	799.2531634	0.1	0.7541	0.754050897	0.999552712	0.03192	0.1018
IL18	1	799.2531634	0.01	0.9173	0.917271456	0.999552712	0.01058	0.1018
IL19	1	799.2531634	0.68	0.4096	0.409598881	0.999552712	0.08403	0.1018
IL1B	1	799.2531634	0.22	0.6392	0.639175691	0.999552712	-0.04777	0.1018
IL22	1	799.2531634	1.53	0.2172	0.217209833	0.999552712	-0.1258	0.1018
IL23	1	799.2531634	0	0.955	0.954968195	0.999552712	0.005753	0.1018
IL27	1	799.2531634	0.23	0.6298	0.629765937	0.999552712	0.04911	0.1018
IL28	1	799.2531634	0.11	0.7449	0.744907288	0.999552712	0.03315	0.1018
IL2RA	1	799.2531634	0.57	0.449	0.449021297	0.999552712	-0.07714	0.1018
IL3	1	799.2531634	1.72	0.1895	0.189481561	0.999552712	0.1337	0.1018
IL31	1	799.2531634	0.21	0.6462	0.646228153	0.999552712	0.04677	0.1018
IL33	1	799.2531634	0.07	0.7926	0.792622425	0.999552712	0.02678	0.1018
IL4	1	799.2531634	0.32	0.5699	0.569937833	0.999552712	0.05789	0.1018
IL5	1	799.2531634	0.05	0.831	0.830982816	0.999552712	-0.02175	0.1018
IL7	1	799.2531634	0	0.9532	0.953239636	0.999552712	-0.00597	0.1018
IL7RA	1	799.2531634	0.04	0.8423	0.842255236	0.999552712	0.02027	0.1018
IL9	1	799.2531634	0.02	0.894	0.893959984	0.999552712	0.01358	0.1018
MCSF	1	799.2531634	0.34	0.5614	0.561420614	0.999552712	-0.05917	0.1018
MIP2	1	799.2531634	0.07	0.7883	0.788263012	0.999552712	0.02736	0.1018
SRANKL	1	799.2531634	0.58	0.4466	0.446575235	0.999552712	-0.07756	0.1018
ST2_IL33R	1	799.2531634	0.12	0.7283	0.728271998	0.999552712	-0.0354	0.1018
TNFA	1	799.2531634	0	0.9578	0.957812807	0.999552712	-0.00539	0.1018
VEGF	1	799.2531634	0.11	0.7403	0.740306912	0.999552712	-0.03377	0.1018
